# Biochemical characterisation of human transglutaminase 4

**DOI:** 10.1101/2021.09.01.458359

**Authors:** Zsuzsa Csobán-Szabó, Bálint Bécsi, Saïd El Alaoui, László Fésüs, Ilma Rita Korponay-Szabó, Róbert Király

## Abstract

Transglutaminases are protein modifying enzymes involved in physiological and pathological processes with potent therapeutic possibilities. Human TG4, also called prostate transglutaminase, is frequently associated with pathological symptoms and particularly with cancer invasiveness. Although rodent TG4 is well characterised, biochemical characteristics of human TG4 that could help the understanding of its way of action are not published. First, we analysed proteomics databases and found that TG4 protein is present in human tissues beyond the prostate. Then, we studied *in vitro* the transamidase activity of human TG4 and its regulation using the microtiter plate method. Human TG4 has low transamidase activity which prefers slightly acidic pH and a reducing environment. It is enhanced by submicellar concentrations of SDS suggesting that membrane proximity is an important regulatory event. Human TG4 does not bind GTP as tested by GTP-agarose and BODIPY-FL-GTPγS binding, and its proteolytic activation by dispase or when expressed in AD-293 cells was not observed either. We identified several potential human TG4 glutamine donor substrates in the AD-293 cell extract by biotin-pentylamine incorporation and mass spectrometry. Several of these potential substrates are involved in cell-cell interaction, adhesion and proliferation, suggesting that human TG4 could become an anticancer therapeutic target.
