## Supplementary Table 2 for "Biochemical characterisation of human transglutaminase 4"

### Sheet: Munka1
	MassIVE	PeptideAtlas	ProtemomicsDB
Adrenal gland	+	+	+
Appendix	+	+	+
Ascites	+	+	+
Brain	-	+	+
Colon	++	++	+
Esophagus	+	+	+
Eyes	-	+	-
Fallopian tube/oviduct	-	+	+
Frontal cortex	-	+	+
Gall bladder	+	+	+
Gut	-	+	+
Heart	+	++	++
Ileum	-	-	+
Kindey	-	+	+
Large intestine	-	+	-
Liver	+	+	+
Lung	+	+	+
Lymph node	+	+	+
Ovary	+	+	+
Pancreas	-	+	+
Placenta	+	+	+
Prostate	++	++	++
Rectum	-	+	+
Seminal plasma	++	++	++
Seminal vesicle	++	++	++
Smooth muscle	-	-	+
Skeletal muscle	-	+	-
Spinal cord	-	+	+
Small intestine	+	+	-
Spermatozoa	++	++	-
Spleen	-	+	++
Stomach	-	-	+
Testis	+	+	+
The human islet of Langerhans proteome	-	-	+
Tonsil	+	+	+
Tube	-	+	+
Thyroid	-	+	-
Urinary vesicle	-	+	-
Urinary bladder	++	++	++
Uterus_post-menopause	+	+	+
Uterus_pre-menopause	+	+	+
Vulva	+	+	+
-: not detected
+: detected only with shared peptides
++:detected with unique peptides.
