## Supplementary Table 3 for "Biochemical characterisation of human transglutaminase 4"

### Sheet: NeutrAvidin_Ctrl
Biotin_ctrl, Samples report created on 07/15/2021
Experiment: Biotin_ctrl
	Peak List Generator: unknown
		Version: unknown
		Charge States Calculated: unknown
		Deisotoped: unknown
		Textual Annotation: unknown
	Database Set: 1 Database
		Database Name: the Uniprot_Homosapiens_20201231+TG4 database
			Version: unknown
			Taxonomy: All Entries
			Number of Proteins: 0
		Explain Database w/ < 1000 entries:
		Does database contain common contaminants?: unknown
	Search Engine Set: 1 Search Engine
		Search Engine: MaxQuant
			Version: 1.6.3.3
			Samples: All Samples
			Fragment Tolerance: 0,50 Da (Monoisotopic)
			Parent Tolerance: Unknown
			Fixed Modifications: +57 on C (Carbamidomethyl) (Ctrl1: 20210224a_Ctrl1, Ctrl1: 20210224a_Ctrl1)
			Variable Modifications: +1 on NQ (Deamidated), +16 on M (Oxidation), +42 on Peptide N-Terminal (Acetyl), +57 on C (Carbamidomethyl)
			Database: the Uniprot_Homosapiens_20201231+TG4 database (unknown version, 0 entries)
			Digestion Enzyme: stricttrypsin
			Max Missed Cleavages: 2
			Probability Model:
				Ctrl1: 20210224a_Ctrl1: Peptide Prophet with Delta Mass Correction (No decoys found) [all charge states]
				Ctr2: 20210224a_Ctrl2: Peptide Prophet with Delta Mass Correction (No decoys found) [all charge states]
				Ctrl3: 20210224a_Ctrl3: Peptide Prophet with Delta Mass Correction (No decoys found) [all charge states]
	Scaffold: Version: Scaffold_4.9.0
		Modification Metadata Set: 2334 modifications
			Source: C:\Program Files\Scaffold 4\parameters\unimod.xml
			Comment:
		Protein Grouping Strategy: Experiment-wide grouping with binary peptide-protein weights
		Peptide Thresholds: 8,0% minimum
		Protein Thresholds: 87,0% minimum and 3 peptides minimum
		Peptide FDR: 0,0% (Decoy)
		Protein FDR: 0,0% (Decoy)
		GO Annotation Source(s):
		Pathway Annotation Source(s): Unknown
		Alternate ID Source(s):
									Protein Identification Probability	Protein Identification Probability	Protein Identification Probability
Biotin_ctrl									Ctrl	Ctrl	Ctrl
#	Visible?	Starred?	Identified Proteins (12)	Accession Number	Alternate ID	Molecular Weight	Protein Grouping Ambiguity	Taxonomy	Ctrl1	Ctrl2	Ctrl3
1	true	Empty	Keratin, type II cytoskeletal 1 OS=Homo sapiens OX=9606 GN=KRT1 PE=1 SV=6	K2C1_HUMAN (+1)		66 kDa	true	unknown	1	1	1
2	true	Empty	Tubulin alpha-1B chain OS=Homo sapiens OX=9606 GN=TUBA1B PE=1 SV=1	TBA1B_HUMAN		50 kDa		unknown	1	1	0.99
3	true	Empty	Keratin, type I cytoskeletal 9 OS=Homo sapiens OX=9606 GN=KRT9 PE=1 SV=3	K1C9_HUMAN (+1)		62 kDa		unknown	1	1	1
4	true	Empty	Tubulin beta chain OS=Homo sapiens OX=9606 GN=TUBB PE=1 SV=2	TBB5_HUMAN		50 kDa		unknown	0.99	1	1
5	true	Empty	60 kDa heat shock protein, mitochondrial OS=Homo sapiens OX=9606 GN=HSPD1 PE=1 SV=2	CH60_HUMAN		61 kDa		unknown	1	0.98	1
6	true	Empty	Actin, cytoplasmic 2 OS=Homo sapiens OX=9606 GN=ACTG1 PE=1 SV=1	ACTG_HUMAN (+1)		42 kDa		unknown	0.99	0.95	1
7	true	Empty	Keratin, type I cytoskeletal 10 OS=Homo sapiens OX=9606 GN=KRT10 PE=1 SV=6	K1C10_HUMAN (+1)		59 kDa		unknown	1	0.95	1
8	true	Empty	General vesicular transport factor p115 OS=Homo sapiens OX=9606 GN=USO1 PE=1 SV=2	USO1_HUMAN		108 kDa		unknown	1	0	0.92
9	true	Empty	Heat shock protein HSP 90-beta OS=Homo sapiens OX=9606 GN=HSP90AB1 PE=1 SV=4	HS90B_HUMAN		83 kDa		unknown	1	0.95	0.95
10	true	Empty	Protein-L-isoaspartate(D-aspartate) O-methyltransferase OS=Homo sapiens OX=9606 GN=PCMT1 PE=1 SV=4	PIMT_HUMAN		25 kDa		unknown	1	0.56	0
11	true	Empty	Cytoplasmic dynein 2 heavy chain 1 OS=Homo sapiens OX=9606 GN=DYNC2H1 PE=1 SV=4	DYHC2_HUMAN		493 kDa		unknown	0	0.97	0.34
12	true	Empty	DNA polymerase theta OS=Homo sapiens OX=9606 GN=POLQ PE=1 SV=2	DPOLQ_HUMAN		290 kDa		unknown	0.99	0	0
END OF FILE

### Sheet: Cytoplasm Sample Report_ Cp
Biotin_Cp, Samples report created on 07/15/2021
Experiment: Biotin_Cp
	Peak List Generator: unknown
		Version: unknown
		Charge States Calculated: unknown
		Deisotoped: unknown
		Textual Annotation: unknown
	Database Set: 1 Database
		Database Name: the Uniprot_Homosapiens_20201231+TG4 database
			Version: unknown
			Taxonomy: All Entries
			Number of Proteins: 0
		Explain Database w/ < 1000 entries:
		Does database contain common contaminants?: unknown
	Search Engine Set: 1 Search Engine
		Search Engine: MaxQuant
			Version: 1.6.2.10
			Samples: All Samples
			Fragment Tolerance: 0,50 Da (Monoisotopic)
			Parent Tolerance: Unknown
			Fixed Modifications:
			Variable Modifications: +1 on NQ (Deamidated), +16 on M (Oxidation), +42 on Peptide N-Terminal (Acetyl), +57 on C (Carbamidomethyl), +311 on Q (Biotin:Thermo-21345)
			Database: the Uniprot_Homosapiens_20201231+TG4 database (unknown version, 0 entries)
			Digestion Enzyme: stricttrypsin
			Max Missed Cleavages: 2
			Probability Model:
				cp1: 20200301a_Cp1: Peptide Prophet with Delta Mass Correction (No decoys found) [all charge states]
				Cp2: 20200301a_Cp2: Peptide Prophet with Delta Mass Correction (No decoys found) [all charge states]
				Cp3: 20200301a_Cp3: Peptide Prophet with Delta Mass Correction (No decoys found) [all charge states]
				cp1: 20200303a_Cp1: Peptide Prophet with Delta Mass Correction (No decoys found) [all charge states]
				Cp2re: 20200303a_Cp2re: Peptide Prophet with Delta Mass Correction (No decoys found) [all charge states]
				Cp3: 20200303a_Cp3: Peptide Prophet with Delta Mass Correction (No decoys found) [all charge states]
	Scaffold: Version: Scaffold_4.9.0
		Modification Metadata Set: 2334 modifications
			Source: C:\Program Files\Scaffold 4\parameters\unimod.xml
			Comment:
		Protein Grouping Strategy: Experiment-wide grouping with binary peptide-protein weights
		Peptide Thresholds: 8,0% minimum
		Protein Thresholds: 87,0% minimum and 3 peptides minimum
		Peptide FDR: 0,0% (Decoy)
		Protein FDR: 0,0% (Decoy)
		GO Annotation Source(s):
		Pathway Annotation Source(s): Unknown
		Alternate ID Source(s):
									Protein Identification Probability	Protein Identification Probability	Protein Identification Probability	Protein Identification Probability	Protein Identification Probability	Protein Identification Probability
Biotin_Cp									Cp	Cp	Cp	Cp	Cp	Cp
#	Visible?	Starred?	Identified Proteins (17)	Accession Number	Alternate ID	Molecular Weight	Protein Grouping Ambiguity	Taxonomy	Cp1	Cp2	Cp3	Cp1_2	Cp2_2	Cp3_2
1	true	Empty	Keratin, type II cytoskeletal 1 OS=Homo sapiens OX=9606 GN=KRT1 PE=1 SV=6	K2C1_HUMAN		66 kDa	true	unknown	0.98	1	1	0.98	0	1
2	true	Empty	Tubulin beta chain OS=Homo sapiens OX=9606 GN=TUBB PE=1 SV=2	TBB5_HUMAN		50 kDa	true	unknown	0.89	1	1	0	0	1
3	true	Empty	Tubulin alpha-1B chain OS=Homo sapiens OX=9606 GN=TUBA1B PE=1 SV=1	TBA1B_HUMAN		50 kDa		unknown	0.98	1	1	0	0	1
4	true	Empty	Keratin, type I cytoskeletal 9 OS=Homo sapiens OX=9606 GN=KRT9 PE=1 SV=3	K1C9_HUMAN		62 kDa		unknown	1	1	1	0	0	1
5	true	Empty	Alpha-enolase OS=Homo sapiens OX=9606 GN=ENO1 PE=1 SV=2	ENOA_HUMAN		47 kDa		unknown	0.91	1	1	0	0	1
6	true	Empty	SWISS-PROT:Q922U2 Tax_Id=10090 Gene_Symbol=Krt5 Keratin, type II cytoskeletal 5	Q922U2 (+3)		62 kDa	true	unknown	0	0.93	0	0	0	0
7	true	Empty	Heat shock protein HSP 90-beta OS=Homo sapiens OX=9606 GN=HSP90AB1 PE=1 SV=4	HS90B_HUMAN		83 kDa	true	unknown	0.85	1	1	0	0	1
8	true	Empty	Heat shock 70 kDa protein 1A OS=Homo sapiens OX=9606 GN=HSPA1A PE=1 SV=1	HS71A_HUMAN (+1)		70 kDa		unknown	0.76	1	1	0	0	1
9	true	Empty	Actin, cytoplasmic 2 OS=Homo sapiens OX=9606 GN=ACTG1 PE=1 SV=1	ACTG_HUMAN (+1)		42 kDa		unknown	0.81	1	0.99	0	0	0.93
10	true	Empty	Heat shock protein HSP 90-alpha OS=Homo sapiens OX=9606 GN=HSP90AA1 PE=1 SV=5	HS90A_HUMAN		85 kDa	true	unknown	0	0.56	0.97	0	0	0.99
11	true	Empty	Keratin, type I cytoskeletal 10 OS=Homo sapiens OX=9606 GN=KRT10 PE=1 SV=6	K1C10_HUMAN (+1)		59 kDa		unknown	0.86	1	0.74	0.54	0	0.94
12	true	Empty	60 kDa heat shock protein, mitochondrial OS=Homo sapiens OX=9606 GN=HSPD1 PE=1 SV=2	CH60_HUMAN		61 kDa		unknown	0	1	0.99	0	0	0.99
13	true	Empty	Glyceraldehyde-3-phosphate dehydrogenase OS=Homo sapiens OX=9606 GN=GAPDH PE=1 SV=3	G3P_HUMAN		36 kDa		unknown	0.91	0	0.99	0	0	0
14	true	Empty	Myosin-9 OS=Homo sapiens OX=9606 GN=MYH9 PE=1 SV=4	MYH9_HUMAN		227 kDa		unknown	0.64	0.73	0.99	0	0	0
15	true	Empty	T-complex protein 1 subunit beta OS=Homo sapiens OX=9606 GN=CCT2 PE=1 SV=4	TCPB_HUMAN		57 kDa		unknown	0.25	1	0	0.8	0	0.95
16	true	Empty	Elongation factor 1-alpha 1 OS=Homo sapiens OX=9606 GN=EEF1A1 PE=1 SV=1	EF1A1_HUMAN (+1)		50 kDa		unknown	0	0.98	0.92	0	0	0
17	true	Empty	Protein-glutamine gamma-glutamyltransferase 4 OS=Homo sapiens OX=9606 GN=TGM4 PE=1 SV=2 original	sp|P49221-A|TGM4_HUMAN (+9)		77 kDa		unknown	0	0.23	0.69	0	0	0.87
END OF FILE			The yellow lablled proteins were also identified in the control samples.

### Sheet: Nuclear Samples Report_ N
Biotin_N, Samples report created on 07/15/2021
Experiment: Biotin_N
	Peak List Generator: unknown
		Version: unknown
		Charge States Calculated: unknown
		Deisotoped: unknown
		Textual Annotation: unknown
	Database Set: 1 Database
		Database Name: the Uniprot_Homosapiens_20201231+TG4 database
			Version: unknown
			Taxonomy: All Entries
			Number of Proteins: 0
		Explain Database w/ < 1000 entries:
		Does database contain common contaminants?: unknown
	Search Engine Set: 2 Search Engines
		Search Engine: MaxQuant
			Version: 1.6.2.10
			Samples: 0301-N2: 20200301a_N2
			Fragment Tolerance: 0,50 Da (Monoisotopic)
			Parent Tolerance: Unknown
			Fixed Modifications:
			Variable Modifications: +1 on NQ (Deamidated), +16 on M (Oxidation), +42 on Peptide N-Terminal (Acetyl), +57 on C (Carbamidomethyl), +311 on Q (Biotin:Thermo-21345)
			Database: the Uniprot_Homosapiens_20201231+TG4 database (unknown version, 0 entries)
			Digestion Enzyme: stricttrypsin
			Max Missed Cleavages: 2
			Probability Model:
				0301-N2: 20200301a_N2: LFDR Model, Classifier data: Bayes, Good (50%) m:152/s:21,4 m:80,5/s:31,7 m:2,25/s:0,379, Bad (50%) m:109/s:8,71 m:17,9/s:14,7 m:1,69/s:0,397 [all charge states]
		Search Engine: MaxQuant
			Version: 1.6.3.3
			Samples: 0301-N1: 20200301a_N1, 0303_N3: 20200303_N3, 0303a_N1: 20200303a_N1, 0303a_N2: 20200303a_N2, 0303a_N3: 20200303a_N3
			Fragment Tolerance: 0,50 Da (Monoisotopic)
			Parent Tolerance: Unknown
			Fixed Modifications:
			Variable Modifications: +1 on NQ (Deamidated), +16 on M (Oxidation), +42 on Peptide N-Terminal (Acetyl), +57 on C (Carbamidomethyl)
			Database: the Uniprot_Homosapiens_20201231+TG4 database (unknown version, 0 entries)
			Digestion Enzyme: stricttrypsin
			Max Missed Cleavages: 2
			Probability Model:
				0301-N1: 20200301a_N1: LFDR Model, Classifier data: Bayes, Good (50%) m:127/s:27,9 m:65,0/s:31,9 m:1,91/s:0,373, Bad (50%) m:80,3/s:13,5 m:15,7/s:8,99 m:1,38/s:0,327 [all charge states]
				0303_N3: 20200303_N3: LFDR Model, Classifier data: Bayes, Good (50%) m:154/s:23,2 m:72,7/s:31,4 m:2,28/s:0,361, Bad (50%) m:109/s:10,1 m:14,6/s:10,7 m:1,77/s:0,385 [all charge states]
				0303a_N1: 20200303a_N1: LFDR Model, Classifier data: Bayes, Good (50%) m:127/s:34,3 m:65,5/s:37,3 m:1,87/s:0,435, Bad (50%) m:66,0/s:13,4 m:14,2/s:7,97 m:1,12/s:0,314 [all charge states]
				0303a_N2: 20200303a_N2: LFDR Model, Classifier data: Bayes, Good (50%) m:130/s:31,0 m:66,0/s:36,5 m:1,92/s:0,417, Bad (50%) m:73,6/s:13,4 m:15,6/s:9,01 m:1,22/s:0,309 [all charge states]
				0303a_N3: 20200303a_N3: LFDR Model, Classifier data: Bayes, Good (50%) m:140/s:29,8 m:70,4/s:37,7 m:2,05/s:0,446, Bad (50%) m:86,3/s:13,1 m:18,2/s:10,6 m:1,38/s:0,293 [all charge states]
	Scaffold: Version: Scaffold_4.9.0
		Modification Metadata Set: 2334 modifications
			Source: C:\Program Files\Scaffold 4\parameters\unimod.xml
			Comment:
		Protein Grouping Strategy: Experiment-wide grouping with binary peptide-protein weights
		Peptide Thresholds: 8,0% minimum
		Protein Thresholds: 87,0% minimum and 3 peptides minimum
		Peptide FDR: 0,0% (Decoy)
		Protein FDR: 0,0% (Decoy)
		GO Annotation Source(s):
		Pathway Annotation Source(s): Unknown
		Alternate ID Source(s):
									Protein Identification Probability	Protein Identification Probability	Protein Identification Probability	Protein Identification Probability	Protein Identification Probability	Protein Identification Probability
Biotin_N									N	N	N	N	N	N
#	Visible?	Starred?	Identified Proteins (235)	Accession Number	Alternate ID	Molecular Weight	Protein Grouping Ambiguity	Taxonomy	N1	N2	N3	N1_2	N2_2	N3_2
1	true	Empty	Actin, cytoplasmic 2 OS=Homo sapiens OX=9606 GN=ACTG1 PE=1 SV=1	ACTG_HUMAN		42 kDa	true	unknown	1	1	1	1	1	1
2	true	Empty	Actin, alpha cardiac muscle 1 OS=Homo sapiens OX=9606 GN=ACTC1 PE=1 SV=1	ACTC_HUMAN (+1)		42 kDa	true	unknown	1	0.99	0	1	1	1
3	true	Empty	Heterogeneous nuclear ribonucleoprotein U OS=Homo sapiens OX=9606 GN=HNRNPU PE=1 SV=6	HNRPU_HUMAN		91 kDa		unknown	1	1	1	1	1	1
4	true	Empty	Heterogeneous nuclear ribonucleoproteins A2/B1 OS=Homo sapiens OX=9606 GN=HNRNPA2B1 PE=1 SV=2	ROA2_HUMAN		37 kDa	true	unknown	1	1	1	1	1	1
5	true	Empty	60S ribosomal protein L4 OS=Homo sapiens OX=9606 GN=RPL4 PE=1 SV=5	RL4_HUMAN		48 kDa		unknown	1	1	1	1	1	1		The yellow lablled proteins were also identified in the control samples.
6	true	Empty	ATP-dependent RNA helicase A OS=Homo sapiens OX=9606 GN=DHX9 PE=1 SV=4	DHX9_HUMAN		141 kDa		unknown	1	1	1	1	1	1
7	true	Empty	Elongation factor 1-gamma OS=Homo sapiens OX=9606 GN=EEF1G PE=1 SV=3	EF1G_HUMAN		50 kDa		unknown	1	1	1	1	1	1
8	true	Empty	Splicing factor, proline- and glutamine-rich OS=Homo sapiens OX=9606 GN=SFPQ PE=1 SV=2	SFPQ_HUMAN		76 kDa	true	unknown	1	1	1	1	1	1
9	true	Empty	Beta-actin-like protein 2 OS=Homo sapiens OX=9606 GN=ACTBL2 PE=1 SV=2	ACTBL_HUMAN		42 kDa	true	unknown	0.84	0	0	0	0.97	0.08
10	true	Empty	Heterogeneous nuclear ribonucleoprotein K OS=Homo sapiens OX=9606 GN=HNRNPK PE=1 SV=1	HNRPK_HUMAN		51 kDa		unknown	1	1	1	1	1	1
11	true	Empty	Heterogeneous nuclear ribonucleoprotein M OS=Homo sapiens OX=9606 GN=HNRNPM PE=1 SV=3	HNRPM_HUMAN		78 kDa		unknown	1	1	1	1	1	0.88
12	true	Empty	Keratin, type II cytoskeletal 1 OS=Homo sapiens OX=9606 GN=KRT1 PE=1 SV=6	K2C1_HUMAN		66 kDa	true	unknown	1	1	1	1	1	1
13	true	Empty	Heterogeneous nuclear ribonucleoprotein A1 OS=Homo sapiens OX=9606 GN=HNRNPA1 PE=1 SV=5	ROA1_HUMAN		39 kDa	true	unknown	1	1	1	1	1	1
14	true	Empty	Elongation factor 1-alpha 1 OS=Homo sapiens OX=9606 GN=EEF1A1 PE=1 SV=1	EF1A1_HUMAN (+1)		50 kDa		unknown	1	0.96	1	1	1	1
15	true	Empty	Probable ATP-dependent RNA helicase DDX5 OS=Homo sapiens OX=9606 GN=DDX5 PE=1 SV=1	DDX5_HUMAN		69 kDa	true	unknown	1	1	0.71	1	1	1
16	true	Empty	Heat shock 70 kDa protein 1A OS=Homo sapiens OX=9606 GN=HSPA1A PE=1 SV=1	HS71A_HUMAN (+1)		70 kDa	true	unknown	1	0.97	0.75	1	1	1
17	true	Empty	Matrin-3 OS=Homo sapiens OX=9606 GN=MATR3 PE=1 SV=2	MATR3_HUMAN		95 kDa		unknown	1	1	1	1	1	1
18	true	Empty	Vimentin OS=Homo sapiens OX=9606 GN=VIM PE=1 SV=4	VIME_HUMAN		54 kDa	true	unknown	1	1	1	1	1	1
19	true	Empty	Probable ATP-dependent RNA helicase DDX17 OS=Homo sapiens OX=9606 GN=DDX17 PE=1 SV=2	DDX17_HUMAN		80 kDa	true	unknown	1	1	0.99	1	1	0.99
20	true	Empty	Keratin, type II cytoskeletal 8 OS=Homo sapiens OX=9606 GN=KRT8 PE=1 SV=7	K2C8_HUMAN (+1)		54 kDa	true	unknown	1	1	0.92	1	1	1
21	true	Empty	Keratin, type I cytoskeletal 18 OS=Homo sapiens OX=9606 GN=KRT18 PE=1 SV=2	K1C18_HUMAN		48 kDa	true	unknown	1	1	1	1	1	1
22	true	Empty	Heterogeneous nuclear ribonucleoproteins C1/C2 OS=Homo sapiens OX=9606 GN=HNRNPC PE=1 SV=4	HNRPC_HUMAN		34 kDa		unknown	1	1	1	1	1	1
23	true	Empty	60S ribosomal protein L3 OS=Homo sapiens OX=9606 GN=RPL3 PE=1 SV=2	RL3_HUMAN		46 kDa	true	unknown	1	1	1	1	1	0.99
24	true	Empty	40S ribosomal protein S3a OS=Homo sapiens OX=9606 GN=RPS3A PE=1 SV=2	RS3A_HUMAN		30 kDa		unknown	1	1	1	1	1	1
25	true	Empty	Non-POU domain-containing octamer-binding protein OS=Homo sapiens OX=9606 GN=NONO PE=1 SV=4	NONO_HUMAN		54 kDa	true	unknown	1	1	0	1	1	0.99
26	true	Empty	Delta-1-pyrroline-5-carboxylate synthase OS=Homo sapiens OX=9606 GN=ALDH18A1 PE=1 SV=2	P5CS_HUMAN		87 kDa		unknown	1	0.97	0.77	1	1	1
27	true	Empty	MICOS complex subunit MIC60 OS=Homo sapiens OX=9606 GN=IMMT PE=1 SV=1	MIC60_HUMAN		84 kDa		unknown	1	1	0	1	1	1
28	true	Empty	ATP-dependent RNA helicase DDX3X OS=Homo sapiens OX=9606 GN=DDX3X PE=1 SV=3	DDX3X_HUMAN		73 kDa	true	unknown	1	1	1	1	1	1
29	true	Empty	40S ribosomal protein S18 OS=Homo sapiens OX=9606 GN=RPS18 PE=1 SV=3	RS18_HUMAN		18 kDa		unknown	1	1	1	1	1	1
30	true	Empty	Nucleophosmin OS=Homo sapiens OX=9606 GN=NPM1 PE=1 SV=2	NPM_HUMAN		33 kDa		unknown	1	1	1	1	1	1
31	true	Empty	Receptor of activated protein C kinase 1 OS=Homo sapiens OX=9606 GN=RACK1 PE=1 SV=3	RACK1_HUMAN		35 kDa		unknown	1	0.94	0	1	1	1
32	true	Empty	Hemicentin-1 OS=Homo sapiens OX=9606 GN=HMCN1 PE=1 SV=2	HMCN1_HUMAN		613 kDa		unknown	0.98	0.71	0.93	0.98	0.96	0
33	true	Empty	Heterogeneous nuclear ribonucleoprotein R OS=Homo sapiens OX=9606 GN=HNRNPR PE=1 SV=1	HNRPR_HUMAN		71 kDa	true	unknown	1	1	1	1	1	1
34	true	Empty	Heterogeneous nuclear ribonucleoprotein L OS=Homo sapiens OX=9606 GN=HNRNPL PE=1 SV=2	HNRPL_HUMAN		64 kDa		unknown	1	1	0.86	1	1	1
35	true	Empty	Cadherin EGF LAG seven-pass G-type receptor 2 OS=Homo sapiens OX=9606 GN=CELSR2 PE=1 SV=1	CELR2_HUMAN		317 kDa		unknown	0.83	0.53	0.79	0.99	0.85	0.82
36	true	Empty	60S ribosomal protein L7 OS=Homo sapiens OX=9606 GN=RPL7 PE=1 SV=1	RL7_HUMAN		29 kDa		unknown	1	1	0.99	1	1	1
37	true	Empty	Keratin, type I cytoskeletal 10 OS=Homo sapiens OX=9606 GN=KRT10 PE=1 SV=6	K1C10_HUMAN (+1)		59 kDa	true	unknown	1	1	1	0.51	1	1
38	true	Empty	60S ribosomal protein L11 OS=Homo sapiens OX=9606 GN=RPL11 PE=1 SV=2	RL11_HUMAN		20 kDa		unknown	1	1	1	1	1	1
39	true	Empty	(Bos taurus) 63 kDa protein	ENSEMBL:ENSBTAP00000038253 (+1)		63 kDa	true	unknown	1	0	0.93	0.49	0.09	0.15
40	true	Empty	Keratin, type I cytoskeletal 9 OS=Homo sapiens OX=9606 GN=KRT9 PE=1 SV=3	K1C9_HUMAN (+1)		62 kDa		unknown	1	1	1	1	1	1
41	true	Empty	60S ribosomal protein L13 OS=Homo sapiens OX=9606 GN=RPL13 PE=1 SV=4	RL13_HUMAN		24 kDa		unknown	1	1	1	1	1	1
42	true	Empty	60S ribosomal protein L6 OS=Homo sapiens OX=9606 GN=RPL6 PE=1 SV=3	RL6_HUMAN		33 kDa		unknown	1	0.75	0.79	1	1	1
43	true	Empty	Polypyrimidine tract-binding protein 1 OS=Homo sapiens OX=9606 GN=PTBP1 PE=1 SV=1	PTBP1_HUMAN		57 kDa		unknown	1	0.59	0.91	1	1	1
44	true	Empty	Prohibitin-2 OS=Homo sapiens OX=9606 GN=PHB2 PE=1 SV=2	PHB2_HUMAN		33 kDa		unknown	1	0.71	0.58	1	1	1
45	true	Empty	Proliferation-associated protein 2G4 OS=Homo sapiens OX=9606 GN=PA2G4 PE=1 SV=3	PA2G4_HUMAN		44 kDa		unknown	1	1	1	1	1	1
46	true	Empty	Keratin, type II cytoskeletal 2 epidermal OS=Homo sapiens OX=9606 GN=KRT2 PE=1 SV=2	K22E_HUMAN (+2)		65 kDa	true	unknown	0.96	0.19	0	0.6	0.24	0.99
47	true	Empty	40S ribosomal protein S2 OS=Homo sapiens OX=9606 GN=RPS2 PE=1 SV=2	RS2_HUMAN		31 kDa		unknown	1	1	1	1	1	1
48	true	Empty	40S ribosomal protein S5 OS=Homo sapiens OX=9606 GN=RPS5 PE=1 SV=4	RS5_HUMAN		23 kDa		unknown	1	0.53	0	1	1	1
49	true	Empty	Lamin-B1 OS=Homo sapiens OX=9606 GN=LMNB1 PE=1 SV=2	LMNB1_HUMAN		66 kDa	true	unknown	1	1	1	1	1	0.84
50	true	Empty	40S ribosomal protein S7 OS=Homo sapiens OX=9606 GN=RPS7 PE=1 SV=1	RS7_HUMAN		22 kDa		unknown	0.99	0	0.59	1	1	1
51	true	Empty	Histone H4 OS=Homo sapiens OX=9606 GN=H4C1 PE=1 SV=2	H4_HUMAN		11 kDa		unknown	1	1	0.51	1	1	1
52	true	Empty	40S ribosomal protein S4, X isoform OS=Homo sapiens OX=9606 GN=RPS4X PE=1 SV=2	RS4X_HUMAN		30 kDa		unknown	1	1	1	1	1	1
53	true	Empty	Eukaryotic translation initiation factor 3 subunit A OS=Homo sapiens OX=9606 GN=EIF3A PE=1 SV=1	EIF3A_HUMAN		167 kDa		unknown	1	1	0.84	1	1	0
54	true	Empty	Heterogeneous nuclear ribonucleoprotein H OS=Homo sapiens OX=9606 GN=HNRNPH1 PE=1 SV=4	HNRH1_HUMAN		49 kDa	true	unknown	1	0.86	0.63	1	1	1
55	true	Empty	Polyadenylate-binding protein 1 OS=Homo sapiens OX=9606 GN=PABPC1 PE=1 SV=2	PABP1_HUMAN		71 kDa	true	unknown	1	1	0	1	1	0.98
56	true	Empty	40S ribosomal protein S3 OS=Homo sapiens OX=9606 GN=RPS3 PE=1 SV=2	RS3_HUMAN		27 kDa		unknown	1	1	0.88	1	1	0
57	true	Empty	40S ribosomal protein S8 OS=Homo sapiens OX=9606 GN=RPS8 PE=1 SV=2	RS8_HUMAN		24 kDa		unknown	1	1	1	1	1	1
58	true	Empty	Filamin-A OS=Homo sapiens OX=9606 GN=FLNA PE=1 SV=4	FLNA_HUMAN		281 kDa		unknown	1	1	0.62	1	1	0.83
59	true	Empty	Epiplakin OS=Homo sapiens OX=9606 GN=EPPK1 PE=1 SV=3	EPIPL_HUMAN		556 kDa	true	unknown	1	0	0	1	1	1
60	true	Empty	Splicing factor 3B subunit 3 OS=Homo sapiens OX=9606 GN=SF3B3 PE=1 SV=4	SF3B3_HUMAN		136 kDa		unknown	1	0	0	1	1	1
61	true	Empty	60S ribosomal protein L8 OS=Homo sapiens OX=9606 GN=RPL8 PE=1 SV=2	RL8_HUMAN		28 kDa		unknown	1	1	1	1	0	0
62	true	Empty	60S ribosomal protein L7a OS=Homo sapiens OX=9606 GN=RPL7A PE=1 SV=2	RL7A_HUMAN		30 kDa		unknown	1	1	1	1	1	1
63	true	Empty	40S ribosomal protein SA OS=Homo sapiens OX=9606 GN=RPSA PE=1 SV=4	RSSA_HUMAN		33 kDa		unknown	1	0.73	0.66	1	1	1
64	true	Empty	Eukaryotic translation initiation factor 3 subunit C OS=Homo sapiens OX=9606 GN=EIF3C PE=1 SV=1	EIF3C_HUMAN		105 kDa		unknown	1	0.96	0	1	1	1
65	true	Empty	60S ribosomal protein L17 OS=Homo sapiens OX=9606 GN=RPL17 PE=1 SV=3	RL17_HUMAN		21 kDa		unknown	1	1	1	1	1	0
66	true	Empty	Histone H2B type 1-C/E/F/G/I OS=Homo sapiens OX=9606 GN=H2BC4 PE=1 SV=4	H2B1C_HUMAN (+7)		14 kDa		unknown	0.95	0.97	0	1	1	1
67	true	Empty	RNA-binding motif protein, X chromosome OS=Homo sapiens OX=9606 GN=RBMX PE=1 SV=3	RBMX_HUMAN		42 kDa		unknown	1	0.97	0	1	1	0.87
68	true	Empty	Clathrin heavy chain 1 OS=Homo sapiens OX=9606 GN=CLTC PE=1 SV=5	CLH1_HUMAN		192 kDa		unknown	1	0.99	0	1	1	0.71
69	true	Empty	40S ribosomal protein S11 OS=Homo sapiens OX=9606 GN=RPS11 PE=1 SV=3	RS11_HUMAN		18 kDa		unknown	1	1	1	0.51	1	0
70	true	Empty	60S ribosomal protein L10a OS=Homo sapiens OX=9606 GN=RPL10A PE=1 SV=2	RL10A_HUMAN		25 kDa		unknown	1	0	0	1	1	1
71	true	Empty	Interleukin enhancer-binding factor 3 OS=Homo sapiens OX=9606 GN=ILF3 PE=1 SV=3	ILF3_HUMAN		95 kDa		unknown	1	0	0	1	1	0.46
72	true	Empty	Insulin-like growth factor 2 mRNA-binding protein 1 OS=Homo sapiens OX=9606 GN=IGF2BP1 PE=1 SV=2	IF2B1_HUMAN		63 kDa	true	unknown	1	1	1	1	1	0
73	true	Empty	Cytoskeleton-associated protein 4 OS=Homo sapiens OX=9606 GN=CKAP4 PE=1 SV=2	CKAP4_HUMAN		66 kDa		unknown	1	0.98	0	1	1	1
74	true	Empty	Eukaryotic initiation factor 4A-I OS=Homo sapiens OX=9606 GN=EIF4A1 PE=1 SV=1	IF4A1_HUMAN		46 kDa	true	unknown	1	0	0.63	1	1	1
75	true	Empty	Plasminogen activator inhibitor 1 RNA-binding protein OS=Homo sapiens OX=9606 GN=SERBP1 PE=1 SV=2	PAIRB_HUMAN		45 kDa		unknown	1	1	1	1	0.46	1
76	true	Empty	60S ribosomal protein L14 OS=Homo sapiens OX=9606 GN=RPL14 PE=1 SV=4	RL14_HUMAN		23 kDa		unknown	1	0.86	0	1	1	0.99
77	true	Empty	40S ribosomal protein S6 OS=Homo sapiens OX=9606 GN=RPS6 PE=1 SV=1	RS6_HUMAN		29 kDa		unknown	1	1	0.95	1	1	1
78	true	Empty	Eukaryotic translation initiation factor 3 subunit B OS=Homo sapiens OX=9606 GN=EIF3B PE=1 SV=3	EIF3B_HUMAN		92 kDa		unknown	1	1	1	1	0.99	0.47
79	true	Empty	Heterogeneous nuclear ribonucleoprotein Q OS=Homo sapiens OX=9606 GN=SYNCRIP PE=1 SV=2	HNRPQ_HUMAN		70 kDa	true	unknown	1	0.82	0	1	0.97	1
80	true	Empty	Diacylglycerol kinase iota OS=Homo sapiens OX=9606 GN=DGKI PE=1 SV=1	DGKI_HUMAN		117 kDa		unknown	0.55	0.43	0	0.95	0.95	0.95
81	true	Empty	Protein-glutamine gamma-glutamyltransferase 4 OS=Homo sapiens OX=9606 GN=TGM4 PE=1 SV=2 original	sp|P49221-A|TGM4_HUMAN (+6)		77 kDa		unknown	1	1	0	1	1	1
82	true	Empty	40S ribosomal protein S16 OS=Homo sapiens OX=9606 GN=RPS16 PE=1 SV=2	RS16_HUMAN		16 kDa		unknown	1	0.36	0.92	1	1	0.91
83	true	Empty	Nucleolin OS=Homo sapiens OX=9606 GN=NCL PE=1 SV=3	NUCL_HUMAN		77 kDa		unknown	1	0.99	0.88	1	1	0.99
84	true	Empty	Histone H2A type 1-D OS=Homo sapiens OX=9606 GN=H2AC7 PE=1 SV=2	H2A1D_HUMAN (+6)		14 kDa		unknown	0.99	0.99	0.37	0.98	1	1
85	true	Empty	Heterogeneous nuclear ribonucleoprotein A3 OS=Homo sapiens OX=9606 GN=HNRNPA3 PE=1 SV=2	ROA3_HUMAN		40 kDa	true	unknown	1	1	0	0.73	1	0.98
86	true	Empty	60S ribosomal protein L12 OS=Homo sapiens OX=9606 GN=RPL12 PE=1 SV=1	RL12_HUMAN		18 kDa		unknown	1	0	0	1	1	1
87	true	Empty	Keratin, type I cytoskeletal 19 OS=Homo sapiens OX=9606 GN=KRT19 PE=1 SV=4	K1C19_HUMAN (+1)		44 kDa	true	unknown	0.95	0	0.49	0	0	0
88	true	Empty	Spliceosome RNA helicase DDX39B OS=Homo sapiens OX=9606 GN=DDX39B PE=1 SV=1	DX39B_HUMAN		49 kDa		unknown	1	0.73	0.6	1	1	0.98
89	true	Empty	40S ribosomal protein S9 OS=Homo sapiens OX=9606 GN=RPS9 PE=1 SV=3	RS9_HUMAN		23 kDa		unknown	1	1	1	1	1	0
90	true	Empty	Staphylococcal nuclease domain-containing protein 1 OS=Homo sapiens OX=9606 GN=SND1 PE=1 SV=1	SND1_HUMAN		102 kDa		unknown	1	0.91	0.84	1	1	0.71
91	true	Empty	Heterogeneous nuclear ribonucleoprotein H3 OS=Homo sapiens OX=9606 GN=HNRNPH3 PE=1 SV=2	HNRH3_HUMAN		37 kDa		unknown	1	1	1	1	0.98	0.31
92	true	Empty	Tubulin alpha-1B chain OS=Homo sapiens OX=9606 GN=TUBA1B PE=1 SV=1	TBA1B_HUMAN		50 kDa		unknown	1	0	0	1	1	0.98
93	true	Empty	60S ribosomal protein L26 OS=Homo sapiens OX=9606 GN=RPL26 PE=1 SV=1	RL26_HUMAN		17 kDa		unknown	1	0.98	1	1	0.93	0.98
94	true	Empty	60S ribosomal protein L18 OS=Homo sapiens OX=9606 GN=RPL18 PE=1 SV=2	RL18_HUMAN		22 kDa		unknown	1	1	0.32	1	0.98	1
95	true	Empty	60S acidic ribosomal protein P0 OS=Homo sapiens OX=9606 GN=RPLP0 PE=1 SV=1	RLA0_HUMAN		34 kDa		unknown	1	0.9	0	1	1	1
96	true	Empty	60S ribosomal protein L10 OS=Homo sapiens OX=9606 GN=RPL10 PE=1 SV=4	RL10_HUMAN		25 kDa		unknown	1	0.38	0	1	1	1
97	true	Empty	U5 small nuclear ribonucleoprotein 200 kDa helicase OS=Homo sapiens OX=9606 GN=SNRNP200 PE=1 SV=2	U520_HUMAN		245 kDa		unknown	1	0	0	1	1	0
98	true	Empty	ELAV-like protein 1 OS=Homo sapiens OX=9606 GN=ELAVL1 PE=1 SV=2	ELAV1_HUMAN		36 kDa		unknown	1	0.25	0.35	1	1	1
99	true	Empty	60S ribosomal protein L13a OS=Homo sapiens OX=9606 GN=RPL13A PE=1 SV=2	RL13A_HUMAN		24 kDa		unknown	1	1	0.63	0.9	0.98	0
100	true	Empty	Tubulin beta chain OS=Homo sapiens OX=9606 GN=TUBB PE=1 SV=2	TBB5_HUMAN		50 kDa	true	unknown	1	0	0	1	1	0
101	true	Empty	60S ribosomal protein L35 OS=Homo sapiens OX=9606 GN=RPL35 PE=1 SV=2	RL35_HUMAN		15 kDa		unknown	1	1	1	1	1	0
102	true	Empty	Heterogeneous nuclear ribonucleoprotein D0 OS=Homo sapiens OX=9606 GN=HNRNPD PE=1 SV=1	HNRPD_HUMAN		38 kDa	true	unknown	1	0	0	1	1	0.45
103	true	Empty	Leucine-rich repeat-containing protein 59 OS=Homo sapiens OX=9606 GN=LRRC59 PE=1 SV=1	LRC59_HUMAN		35 kDa		unknown	1	0	0	1	1	0
104	true	Empty	60S ribosomal protein L34 OS=Homo sapiens OX=9606 GN=RPL34 PE=1 SV=3	RL34_HUMAN		13 kDa		unknown	0	0.71	0	0	1	0.71
105	true	Empty	60S ribosomal protein L24 OS=Homo sapiens OX=9606 GN=RPL24 PE=1 SV=1	RL24_HUMAN		18 kDa		unknown	1	0.97	0	1	1	1
106	true	Empty	60S ribosomal protein L32 OS=Homo sapiens OX=9606 GN=RPL32 PE=1 SV=2	RL32_HUMAN		16 kDa		unknown	1	0.96	1	1	0.97	0
107	true	Empty	Coatomer subunit alpha OS=Homo sapiens OX=9606 GN=COPA PE=1 SV=2	COPA_HUMAN		138 kDa		unknown	1	0.69	0	1	1	0.36
108	true	Empty	40S ribosomal protein S20 OS=Homo sapiens OX=9606 GN=RPS20 PE=1 SV=1	RS20_HUMAN		13 kDa		unknown	1	1	0.27	0	1	0.76
109	true	Empty	Heterogeneous nuclear ribonucleoprotein F OS=Homo sapiens OX=9606 GN=HNRNPF PE=1 SV=3	HNRPF_HUMAN		46 kDa	true	unknown	0.79	1	0	1	1	0.18
110	true	Empty	Elongation factor 2 OS=Homo sapiens OX=9606 GN=EEF2 PE=1 SV=4	EF2_HUMAN		95 kDa	true	unknown	1	0.91	0	1	0	1
111	true	Empty	Splicing factor 3A subunit 3 OS=Homo sapiens OX=9606 GN=SF3A3 PE=1 SV=1	SF3A3_HUMAN		59 kDa		unknown	1	0.68	0.99	1	1	0
112	true	Empty	Interleukin enhancer-binding factor 2 OS=Homo sapiens OX=9606 GN=ILF2 PE=1 SV=2	ILF2_HUMAN		43 kDa		unknown	1	0	0	1	1	1
113	true	Empty	60S ribosomal protein L5 OS=Homo sapiens OX=9606 GN=RPL5 PE=1 SV=3	RL5_HUMAN		34 kDa		unknown	1	0	0	1	1	1
114	true	Empty	60S ribosomal protein L28 OS=Homo sapiens OX=9606 GN=RPL28 PE=1 SV=3	RL28_HUMAN		16 kDa		unknown	1	0.69	0	0.98	1	0
115	true	Empty	Ras GTPase-activating-like protein IQGAP1 OS=Homo sapiens OX=9606 GN=IQGAP1 PE=1 SV=1	IQGA1_HUMAN		189 kDa		unknown	1	0	0	1	1	0
116	true	Empty	40S ribosomal protein S19 OS=Homo sapiens OX=9606 GN=RPS19 PE=1 SV=2	RS19_HUMAN		16 kDa		unknown	1	0.99	0	1	1	0.98
117	true	Empty	Eukaryotic translation initiation factor 3 subunit E OS=Homo sapiens OX=9606 GN=EIF3E PE=1 SV=1	EIF3E_HUMAN		52 kDa		unknown	1	0.64	0	1	1	0.99
118	true	Empty	Pre-mRNA-processing factor 19 OS=Homo sapiens OX=9606 GN=PRPF19 PE=1 SV=1	PRP19_HUMAN		55 kDa		unknown	1	0.71	0	1	0.69	0.99
119	true	Empty	Eukaryotic translation initiation factor 3 subunit I OS=Homo sapiens OX=9606 GN=EIF3I PE=1 SV=1	EIF3I_HUMAN		37 kDa		unknown	1	1	1	0.3	0.99	0
120	true	Empty	Pre-mRNA-splicing factor ATP-dependent RNA helicase DHX15 OS=Homo sapiens OX=9606 GN=DHX15 PE=1 SV=2	DHX15_HUMAN		91 kDa		unknown	1	0.27	0	1	1	1
121	true	Empty	60S ribosomal protein L15 OS=Homo sapiens OX=9606 GN=RPL15 PE=1 SV=2	RL15_HUMAN		24 kDa		unknown	1	1	0.41	1	0	0.69
122	true	Empty	40S ribosomal protein S14 OS=Homo sapiens OX=9606 GN=RPS14 PE=1 SV=3	RS14_HUMAN		16 kDa		unknown	1	0	0	1	1	1
123	true	Empty	Heat shock cognate 71 kDa protein OS=Homo sapiens OX=9606 GN=HSPA8 PE=1 SV=1	HSP7C_HUMAN		71 kDa	true	unknown	1	0	0	1	1	0.99
124	true	Empty	40S ribosomal protein S13 OS=Homo sapiens OX=9606 GN=RPS13 PE=1 SV=2	RS13_HUMAN		17 kDa		unknown	1	1	0	0.52	0.46	1
125	true	Empty	Elongation factor 1-delta OS=Homo sapiens OX=9606 GN=EEF1D PE=1 SV=5	EF1D_HUMAN		31 kDa		unknown	0.31	0	0	1	1	1
126	true	Empty	Histone H1.2 OS=Homo sapiens OX=9606 GN=H1-2 PE=1 SV=2	H12_HUMAN		21 kDa	true	unknown	1	1	0	0	1	0.1
127	true	Empty	60S ribosomal protein L9 OS=Homo sapiens OX=9606 GN=RPL9 PE=1 SV=1	RL9_HUMAN		22 kDa		unknown	0.99	0	0.76	1	1	0.99
128	true	Empty	X-ray repair cross-complementing protein 5 OS=Homo sapiens OX=9606 GN=XRCC5 PE=1 SV=3	XRCC5_HUMAN		83 kDa		unknown	1	0.6	0.25	1	1	0.48
129	true	Empty	RNA-binding protein Raly OS=Homo sapiens OX=9606 GN=RALY PE=1 SV=1	RALY_HUMAN		32 kDa		unknown	1	0	0	1	1	0.99
130	true	Empty	60S ribosomal protein L29 OS=Homo sapiens OX=9606 GN=RPL29 PE=1 SV=2	RL29_HUMAN		18 kDa		unknown	1	1	0.99	0.81	0	0
131	true	Empty	60S ribosomal protein L19 OS=Homo sapiens OX=9606 GN=RPL19 PE=1 SV=1	RL19_HUMAN		23 kDa		unknown	1	0.25	0.54	1	1	0
132	true	Empty	Paraspeckle component 1 OS=Homo sapiens OX=9606 GN=PSPC1 PE=1 SV=1	PSPC1_HUMAN		59 kDa		unknown	0.73	0.6	0	1	1	0
133	true	Empty	Eukaryotic translation initiation factor 4B OS=Homo sapiens OX=9606 GN=EIF4B PE=1 SV=2	IF4B_HUMAN		69 kDa		unknown	1	1	1	1	0.73	0.79
134	true	Empty	60S ribosomal protein L27 OS=Homo sapiens OX=9606 GN=RPL27 PE=1 SV=2	RL27_HUMAN		16 kDa		unknown	1	0.96	0	1	1	0.96
135	true	Empty	Ribosomal L1 domain-containing protein 1 OS=Homo sapiens OX=9606 GN=RSL1D1 PE=1 SV=3	RL1D1_HUMAN		55 kDa		unknown	0.94	0.32	0.6	1	1	0.84
136	true	Empty	Ras GTPase-activating protein-binding protein 1 OS=Homo sapiens OX=9606 GN=G3BP1 PE=1 SV=1	G3BP1_HUMAN		52 kDa		unknown	1	0.99	0	1	1	0
137	true	Empty	Titin OS=Homo sapiens OX=9606 GN=TTN PE=1 SV=4	TITIN_HUMAN		3816 kDa		unknown	0.99	0	0.43	1	0.71	0.71
138	true	Empty	Serine/arginine-rich splicing factor 3 OS=Homo sapiens OX=9606 GN=SRSF3 PE=1 SV=1	SRSF3_HUMAN		19 kDa	true	unknown	1	0	0	1	1	0
139	true	Empty	Insulin-like growth factor 2 mRNA-binding protein 3 OS=Homo sapiens OX=9606 GN=IGF2BP3 PE=1 SV=2	IF2B3_HUMAN		64 kDa	true	unknown	0.88	0	0	1	0.99	0
140	true	Empty	U1 small nuclear ribonucleoprotein 70 kDa OS=Homo sapiens OX=9606 GN=SNRNP70 PE=1 SV=2	RU17_HUMAN		52 kDa		unknown	1	0	0	1	0.82	0
141	true	Empty	Splicing factor 3B subunit 1 OS=Homo sapiens OX=9606 GN=SF3B1 PE=1 SV=3	SF3B1_HUMAN		146 kDa		unknown	1	1	0	1	1	0
142	true	Empty	Eukaryotic initiation factor 4A-III OS=Homo sapiens OX=9606 GN=EIF4A3 PE=1 SV=4	IF4A3_HUMAN		47 kDa	true	unknown	1	0.74	0	0	1	0.63
143	true	Empty	RNA-splicing ligase RtcB homolog OS=Homo sapiens OX=9606 GN=RTCB PE=1 SV=1	RTCB_HUMAN		55 kDa		unknown	1	0	0	1	0.99	0.36
144	true	Empty	Y-box-binding protein 1 OS=Homo sapiens OX=9606 GN=YBX1 PE=1 SV=3	YBOX1_HUMAN		36 kDa		unknown	1	0.99	0	0	0.94	0
145	true	Empty	40S ribosomal protein S17 OS=Homo sapiens OX=9606 GN=RPS17 PE=1 SV=2	RS17_HUMAN		16 kDa		unknown	1	0	0.99	1	1	0.99
146	true	Empty	ADP/ATP translocase 2 OS=Homo sapiens OX=9606 GN=SLC25A5 PE=1 SV=7	ADT2_HUMAN		33 kDa		unknown	0.99	0	0.96	1	0.98	0.76
147	true	Empty	60S ribosomal protein L22 OS=Homo sapiens OX=9606 GN=RPL22 PE=1 SV=2	RL22_HUMAN		15 kDa		unknown	0.97	1	0	1	1	0
148	true	Empty	Serrate RNA effector molecule homolog OS=Homo sapiens OX=9606 GN=SRRT PE=1 SV=1	SRRT_HUMAN		101 kDa		unknown	1	0.94	0	1	0.95	0
149	true	Empty	Histone H3.1t OS=Homo sapiens OX=9606 GN=H3-4 PE=1 SV=3	H31T_HUMAN (+3)		16 kDa		unknown	0.98	0.92	0.59	0.35	0.96	0
150	true	Empty	DBIRD complex subunit ZNF326 OS=Homo sapiens OX=9606 GN=ZNF326 PE=1 SV=2	ZN326_HUMAN		66 kDa		unknown	1	0	0	1	0.61	0.99
151	true	Empty	Eukaryotic translation initiation factor 3 subunit F OS=Homo sapiens OX=9606 GN=EIF3F PE=1 SV=1	EIF3F_HUMAN		38 kDa		unknown	0.33	0	0	1	1	1
152	true	Empty	60S ribosomal protein L21 OS=Homo sapiens OX=9606 GN=RPL21 PE=1 SV=2	RL21_HUMAN		19 kDa		unknown	0.88	0	0	1	0.51	0.83
153	true	Empty	Heterogeneous nuclear ribonucleoprotein A0 OS=Homo sapiens OX=9606 GN=HNRNPA0 PE=1 SV=1	ROA0_HUMAN		31 kDa		unknown	1	1	0	1	0.88	1
154	true	Empty	Prohibitin OS=Homo sapiens OX=9606 GN=PHB PE=1 SV=1	PHB_HUMAN		30 kDa		unknown	1	0.51	0.99	1	0.35	0.61
155	true	Empty	60S ribosomal protein L23a OS=Homo sapiens OX=9606 GN=RPL23A PE=1 SV=1	RL23A_HUMAN		18 kDa		unknown	1	0.98	0.75	1	0	0.67
156	true	Empty	60S ribosomal protein L18a OS=Homo sapiens OX=9606 GN=RPL18A PE=1 SV=2	RL18A_HUMAN		21 kDa		unknown	1	1	0	1	0.99	0
157	true	Empty	X-ray repair cross-complementing protein 6 OS=Homo sapiens OX=9606 GN=XRCC6 PE=1 SV=2	XRCC6_HUMAN		70 kDa		unknown	1	0.3	0	1	1	0
158	true	Empty	Serine/threonine-protein phosphatase PP1-alpha catalytic subunit OS=Homo sapiens OX=9606 GN=PPP1CA PE=1 SV=1	PP1A_HUMAN		38 kDa		unknown	0	0.74	0.54	1	1	0
159	true	Empty	DNA replication licensing factor MCM2 OS=Homo sapiens OX=9606 GN=MCM2 PE=1 SV=4	MCM2_HUMAN		102 kDa		unknown	1	0	0.59	1	0.2	0
160	true	Empty	Eukaryotic translation initiation factor 2 subunit 1 OS=Homo sapiens OX=9606 GN=EIF2S1 PE=1 SV=3	IF2A_HUMAN		36 kDa		unknown	1	0	0	1	0	0
161	true	Empty	Heterogeneous nuclear ribonucleoprotein H2 OS=Homo sapiens OX=9606 GN=HNRNPH2 PE=1 SV=1	HNRH2_HUMAN		49 kDa	true	unknown	0	0	0	1	1	0
162	true	Empty	60S ribosomal protein L27a OS=Homo sapiens OX=9606 GN=RPL27A PE=1 SV=2	RL27A_HUMAN		17 kDa		unknown	1	0.99	0	1	1	1
163	true	Empty	TAR DNA-binding protein 43 OS=Homo sapiens OX=9606 GN=TARDBP PE=1 SV=1	TADBP_HUMAN		45 kDa		unknown	1	0.59	0	1	1	0.81
164	true	Empty	60S ribosomal protein L30 OS=Homo sapiens OX=9606 GN=RPL30 PE=1 SV=2	RL30_HUMAN		13 kDa		unknown	0.97	0.38	0	1	1	0.99
165	true	Empty	T-complex protein 1 subunit beta OS=Homo sapiens OX=9606 GN=CCT2 PE=1 SV=4	TCPB_HUMAN		57 kDa		unknown	0.49	0.49	0.61	1	0.77	0.95
166	true	Empty	T-complex protein 1 subunit delta OS=Homo sapiens OX=9606 GN=CCT4 PE=1 SV=4	TCPD_HUMAN		58 kDa		unknown	1	0	0	1	1	0.99
167	true	Empty	60S ribosomal protein L36 OS=Homo sapiens OX=9606 GN=RPL36 PE=1 SV=3	RL36_HUMAN		12 kDa		unknown	1	0	0	1	1	0.85
168	true	Empty	Eukaryotic translation initiation factor 3 subunit L OS=Homo sapiens OX=9606 GN=EIF3L PE=1 SV=1	EIF3L_HUMAN		67 kDa		unknown	1	0	0	1	1	0
169	true	Empty	Coronin-1C OS=Homo sapiens OX=9606 GN=CORO1C PE=1 SV=1	COR1C_HUMAN		53 kDa		unknown	1	0	0.27	1	0.45	0
170	true	Empty	Ran GTPase-activating protein 1 OS=Homo sapiens OX=9606 GN=RANGAP1 PE=1 SV=1	RAGP1_HUMAN		64 kDa		unknown	1	0.3	0	1	0	0
171	true	Empty	Splicing factor U2AF 65 kDa subunit OS=Homo sapiens OX=9606 GN=U2AF2 PE=1 SV=4	U2AF2_HUMAN		54 kDa		unknown	0.4	0.38	0	1	0	0
172	true	Empty	DNA replication licensing factor MCM7 OS=Homo sapiens OX=9606 GN=MCM7 PE=1 SV=4	MCM7_HUMAN		81 kDa		unknown	0.75	0.97	0.99	1	0.99	0
173	true	Empty	Splicing factor 3B subunit 2 OS=Homo sapiens OX=9606 GN=SF3B2 PE=1 SV=2	SF3B2_HUMAN		100 kDa		unknown	1	1	0	1	1	0
174	true	Empty	ATP-binding cassette sub-family E member 1 OS=Homo sapiens OX=9606 GN=ABCE1 PE=1 SV=1	ABCE1_HUMAN		67 kDa		unknown	0.99	0	1	1	1	0
175	true	Empty	Coatomer subunit gamma-1 OS=Homo sapiens OX=9606 GN=COPG1 PE=1 SV=1	COPG1_HUMAN		98 kDa		unknown	0.98	0	0	1	1	1
176	true	Empty	RNA-binding protein 39 OS=Homo sapiens OX=9606 GN=RBM39 PE=1 SV=2	RBM39_HUMAN		59 kDa		unknown	0.91	0.74	0	1	0.77	0
177	true	Empty	Pre-mRNA-processing-splicing factor 8 OS=Homo sapiens OX=9606 GN=PRPF8 PE=1 SV=2	PRP8_HUMAN		274 kDa		unknown	1	0.71	0	1	0.52	0
178	true	Empty	Signal recognition particle subunit SRP68 OS=Homo sapiens OX=9606 GN=SRP68 PE=1 SV=2	SRP68_HUMAN		71 kDa		unknown	1	0	0	1	0.54	0
179	true	Empty	Plectin OS=Homo sapiens OX=9606 GN=PLEC PE=1 SV=3	PLEC_HUMAN		532 kDa	true	unknown	1	0	0	0	1	0
180	true	Empty	Coronin-1B OS=Homo sapiens OX=9606 GN=CORO1B PE=1 SV=1	COR1B_HUMAN		54 kDa		unknown	0.98	0	0	1	1	1
181	true	Empty	T-complex protein 1 subunit theta OS=Homo sapiens OX=9606 GN=CCT8 PE=1 SV=4	TCPQ_HUMAN		60 kDa		unknown	1	1	0	1	0.9	0
182	true	Empty	Developmentally-regulated GTP-binding protein 1 OS=Homo sapiens OX=9606 GN=DRG1 PE=1 SV=1	DRG1_HUMAN		41 kDa		unknown	0.98	0	0	1	1	0.81
183	true	Empty	Transcription intermediary factor 1-beta OS=Homo sapiens OX=9606 GN=TRIM28 PE=1 SV=5	TIF1B_HUMAN		89 kDa		unknown	1	0	1	0.31	1	0
184	true	Empty	40S ribosomal protein S25 OS=Homo sapiens OX=9606 GN=RPS25 PE=1 SV=1	RS25_HUMAN		14 kDa		unknown	0.98	0.36	0.67	0.47	0.55	0
185	true	Empty	40S ribosomal protein S15 OS=Homo sapiens OX=9606 GN=RPS15 PE=1 SV=2	RS15_HUMAN		17 kDa		unknown	1	0	0	1	0.99	0
186	true	Empty	Importin subunit beta-1 OS=Homo sapiens OX=9606 GN=KPNB1 PE=1 SV=2	IMB1_HUMAN		97 kDa		unknown	0.21	0	0.51	0	1	0.99
187	true	Empty	Heterogeneous nuclear ribonucleoprotein D-like OS=Homo sapiens OX=9606 GN=HNRNPDL PE=1 SV=3	HNRDL_HUMAN		46 kDa	true	unknown	0.44	0	0	1	0.9	0
188	true	Empty	Putative RNA-binding protein Luc7-like 2 OS=Homo sapiens OX=9606 GN=LUC7L2 PE=1 SV=2	LC7L2_HUMAN		47 kDa		unknown	1	0.92	0	0	0	0
189	true	Empty	Eukaryotic translation initiation factor 2 subunit 2 OS=Homo sapiens OX=9606 GN=EIF2S2 PE=1 SV=2	IF2B_HUMAN		38 kDa		unknown	0.99	0	0	0	0.83	0
190	true	Empty	DNA replication licensing factor MCM3 OS=Homo sapiens OX=9606 GN=MCM3 PE=1 SV=3	MCM3_HUMAN		91 kDa		unknown	0	0	0	0.34	1	0
191	true	Empty	40S ribosomal protein S10 OS=Homo sapiens OX=9606 GN=RPS10 PE=1 SV=1	RS10_HUMAN		19 kDa		unknown	0.34	0	0	1	0.99	0.99
192	true	Empty	Coatomer subunit beta OS=Homo sapiens OX=9606 GN=COPB1 PE=1 SV=3	COPB_HUMAN		107 kDa		unknown	0	0	0	1	0.98	0.96
193	true	Empty	Eukaryotic translation initiation factor 2 subunit 3 OS=Homo sapiens OX=9606 GN=EIF2S3 PE=1 SV=3	IF2G_HUMAN		51 kDa		unknown	0.99	0.15	0	0.61	1	0
194	true	Empty	Coatomer subunit beta' OS=Homo sapiens OX=9606 GN=COPB2 PE=1 SV=2	COPB2_HUMAN		102 kDa		unknown	1	0	0.72	0.77	0	0
195	true	Empty	Coatomer subunit delta OS=Homo sapiens OX=9606 GN=ARCN1 PE=1 SV=1	COPD_HUMAN		57 kDa		unknown	0.39	0.46	0	1	0.49	0
196	true	Empty	Guanine nucleotide-binding protein-like 3 OS=Homo sapiens OX=9606 GN=GNL3 PE=1 SV=2	GNL3_HUMAN		62 kDa		unknown	0.99	0	0	0.27	0.98	0
197	true	Empty	Guanine nucleotide-binding protein G(I)/G(S)/G(T) subunit beta-1 OS=Homo sapiens OX=9606 GN=GNB1 PE=1 SV=3	GBB1_HUMAN		37 kDa	true	unknown	0.24	0	0	1	1	0
198	true	Empty	Splicing factor 3A subunit 1 OS=Homo sapiens OX=9606 GN=SF3A1 PE=1 SV=1	SF3A1_HUMAN		89 kDa		unknown	1	0.24	0	0	0	0
199	true	Empty	Heterogeneous nuclear ribonucleoprotein A/B OS=Homo sapiens OX=9606 GN=HNRNPAB PE=1 SV=2	ROAA_HUMAN		36 kDa		unknown	1	0.99	0.99	0.94	0	0
200	true	Empty	Annexin A2 OS=Homo sapiens OX=9606 GN=ANXA2 PE=1 SV=2	ANXA2_HUMAN (+1)		39 kDa		unknown	0.66	1	0	0	0.99	1
201	true	Empty	Heterogeneous nuclear ribonucleoprotein U-like protein 2 OS=Homo sapiens OX=9606 GN=HNRNPUL2 PE=1 SV=1	HNRL2_HUMAN		85 kDa		unknown	1	0.99	0	0.98	0	0
202	true	Empty	40S ribosomal protein S27 OS=Homo sapiens OX=9606 GN=RPS27 PE=1 SV=3	RS27_HUMAN		9 kDa		unknown	0.99	0	0	1	0.93	0
203	true	Empty	KH domain-containing, RNA-binding, signal transduction-associated protein 1 OS=Homo sapiens OX=9606 GN=KHDRBS1 PE=1 SV=1	KHDR1_HUMAN		48 kDa		unknown	1	0.94	0.84	0	0	0
204	true	Empty	T-complex protein 1 subunit gamma OS=Homo sapiens OX=9606 GN=CCT3 PE=1 SV=4	TCPG_HUMAN		61 kDa		unknown	1	0	0	1	0.46	0.31
205	true	Empty	THO complex subunit 4 OS=Homo sapiens OX=9606 GN=ALYREF PE=1 SV=3	THOC4_HUMAN		27 kDa		unknown	0	0.97	0	0.25	1	0
206	true	Empty	DNA replication licensing factor MCM5 OS=Homo sapiens OX=9606 GN=MCM5 PE=1 SV=5	MCM5_HUMAN		82 kDa		unknown	1	0	0	1	0	0
207	true	Empty	Scaffold attachment factor B1 OS=Homo sapiens OX=9606 GN=SAFB PE=1 SV=4	SAFB1_HUMAN		103 kDa		unknown	1	0	0	0	0.99	0
208	true	Empty	Eukaryotic translation initiation factor 3 subunit D OS=Homo sapiens OX=9606 GN=EIF3D PE=1 SV=1	EIF3D_HUMAN		64 kDa		unknown	0.97	0	0	0	1	0
209	true	Empty	Nucleolar GTP-binding protein 1 OS=Homo sapiens OX=9606 GN=GTPBP4 PE=1 SV=3	NOG1_HUMAN		74 kDa		unknown	1	0	0	0	0.54	0
210	true	Empty	40S ribosomal protein S12 OS=Homo sapiens OX=9606 GN=RPS12 PE=1 SV=3	RS12_HUMAN		15 kDa		unknown	0.11	0.99	0	1	0.43	0
211	true	Empty	Structural maintenance of chromosomes protein 1A OS=Homo sapiens OX=9606 GN=SMC1A PE=1 SV=2	SMC1A_HUMAN		143 kDa		unknown	0	0.45	0	0.57	1	0
212	true	Empty	Cleavage and polyadenylation specificity factor subunit 6 OS=Homo sapiens OX=9606 GN=CPSF6 PE=1 SV=2	CPSF6_HUMAN		59 kDa		unknown	0	0	0	1	1	0
213	true	Empty	Exosome RNA helicase MTR4 OS=Homo sapiens OX=9606 GN=MTREX PE=1 SV=3	MTREX_HUMAN		118 kDa		unknown	0	0	0	0.98	1	0
214	true	Empty	Guanine nucleotide-binding protein G(s) subunit alpha isoforms XLas OS=Homo sapiens OX=9606 GN=GNAS PE=1 SV=2	GNAS1_HUMAN (+1)		111 kDa		unknown	1	0	0	0	0.98	0
215	true	Empty	ATP synthase subunit beta, mitochondrial OS=Homo sapiens OX=9606 GN=ATP5F1B PE=1 SV=3	ATPB_HUMAN		57 kDa		unknown	0	0	0	1	0.97	0
216	true	Empty	Eukaryotic translation initiation factor 3 subunit G OS=Homo sapiens OX=9606 GN=EIF3G PE=1 SV=2	EIF3G_HUMAN		36 kDa		unknown	1	0	0	0.95	0	0
217	true	Empty	Myosin-10 OS=Homo sapiens OX=9606 GN=MYH10 PE=1 SV=3	MYH10_HUMAN		229 kDa	true	unknown	1	0	0	0	1	0
218	true	Empty	Cell division cycle and apoptosis regulator protein 1 OS=Homo sapiens OX=9606 GN=CCAR1 PE=1 SV=2	CCAR1_HUMAN		133 kDa		unknown	0.99	0	0	1	0	0
219	true	Empty	Nuclear mitotic apparatus protein 1 OS=Homo sapiens OX=9606 GN=NUMA1 PE=1 SV=2	NUMA1_HUMAN		238 kDa		unknown	1	0.98	0	0	0	0
220	true	Empty	E3 SUMO-protein ligase RanBP2 OS=Homo sapiens OX=9606 GN=RANBP2 PE=1 SV=2	RBP2_HUMAN		358 kDa		unknown	0.61	0	0	0	1	0
221	true	Empty	Nuclear pore complex protein Nup93 OS=Homo sapiens OX=9606 GN=NUP93 PE=1 SV=2	NUP93_HUMAN		93 kDa		unknown	0.22	1	0	0	0.13	0
222	true	Empty	Zinc finger RNA-binding protein OS=Homo sapiens OX=9606 GN=ZFR PE=1 SV=2	ZFR_HUMAN		117 kDa		unknown	1	0	0	0	0.29	0
223	true	Empty	RuvB-like 2 OS=Homo sapiens OX=9606 GN=RUVBL2 PE=1 SV=3	RUVB2_HUMAN		51 kDa		unknown	0.99	0	0	0	0.17	0
224	true	Empty	Proliferating cell nuclear antigen OS=Homo sapiens OX=9606 GN=PCNA PE=1 SV=1	PCNA_HUMAN		29 kDa		unknown	1	0	0	0	0	0
225	true	Empty	Pre-mRNA-processing factor 40 homolog A OS=Homo sapiens OX=9606 GN=PRPF40A PE=1 SV=2	PR40A_HUMAN		109 kDa		unknown	1	0	0	0	0	0
226	true	Empty	Vacuolar protein sorting-associated protein 35 OS=Homo sapiens OX=9606 GN=VPS35 PE=1 SV=2	VPS35_HUMAN		92 kDa		unknown	1	0	0	0	0	0
227	true	Empty	Pre-mRNA-processing factor 6 OS=Homo sapiens OX=9606 GN=PRPF6 PE=1 SV=1	PRP6_HUMAN		107 kDa		unknown	1	0	0	0	0	0
228	true	Empty	Voltage-dependent anion-selective channel protein 2 OS=Homo sapiens OX=9606 GN=VDAC2 PE=1 SV=2	VDAC2_HUMAN		32 kDa		unknown	1	0	0	0	0	0
229	true	Empty	Unconventional myosin-IXa OS=Homo sapiens OX=9606 GN=MYO9A PE=1 SV=2	MYO9A_HUMAN		293 kDa		unknown	0.94	0	0	0	0	0
230	true	Empty	Small ubiquitin-related modifier 1 OS=Homo sapiens OX=9606 GN=SUMO1 PE=1 SV=1	SUMO1_HUMAN		12 kDa		unknown	0.99	0	0	0	0.37	0
231	true	Empty	Dystonin OS=Homo sapiens OX=9606 GN=DST PE=1 SV=4	DYST_HUMAN		861 kDa		unknown	0.87	0	0	0.17	0	0
232	true	Empty	Vigilin OS=Homo sapiens OX=9606 GN=HDLBP PE=1 SV=2	VIGLN_HUMAN		141 kDa		unknown	1	0	0	0	0	0
233	true	Empty	Probable rRNA-processing protein EBP2 OS=Homo sapiens OX=9606 GN=EBNA1BP2 PE=1 SV=2	EBP2_HUMAN		35 kDa		unknown	0	0	0	1	0	0
234	true	Empty	Glutamate receptor ionotropic, delta-2 OS=Homo sapiens OX=9606 GN=GRID2 PE=1 SV=2	GRID2_HUMAN		113 kDa		unknown	0	0	0	0.98	0	0
235	true	Empty	Poly(U)-binding-splicing factor PUF60 OS=Homo sapiens OX=9606 GN=PUF60 PE=1 SV=1	PUF60_HUMAN		60 kDa		unknown	0.99	0	0	0	0	0
END OF FILE
